# Non-negative matrix factorization and deconvolution as dual simplex problem

**DOI:** 10.1101/2024.04.09.588652

**Authors:** Denis Kleverov, Ekaterina Aladyeva, Alexey Serdyukov, Maxim N. Artyomov

## Abstract

Non-negative matrix factorization (NMF) is one of the most powerful linear algebra tools, which has found application in various areas of data analysis, including computational biology. Despite numerous optimization methods devised for NMF, our comprehension of the inherent topological structure within factorizable matrices remains limited. In this work, we reveal the topological properties of the linear mixture data, which allow for a remarkable reduction in the dimensionality of the NMF problem and reformulation of the NMF problem as an optimization problem with only *K*(*K* −1)variables, with K representing the number of pure components, irrespective of the initial data matrix dimensionality. This is achieved by uncovering the dual simplex structure of the data, with complementary simplex structures existing in both the features’ and samples’ spaces and leveraging the Sinkhorn transformation to uncover the relationship between these simplexes. We validate this approach in the context of an unconstrained general mixed images scenario and achieve a significant improvement in decomposition accuracy. Furthermore, we successfully apply the proposed approach in the biological context of bulk RNA-seq gene expression data unmixing and single-cell RNA-seq data clustering.
