## Supplementary Table 2 for "Non-negative matrix factorization and deconvolution as dual simplex problem"

### Sheet: supplementary_table_2_hnsc_filt
Supplementary Table 2. Filtering steps applied to the bulk-HNSC dataset
step_num	step_name	n_genes	n_samples	filtering_params
1	1_initial	56655	548	<NA>
2	2_basic_filters	23882	548	remove_true_cols = RPLS LOC ORF SNOR, keep_true_cols = , log_mad_gt = 0.1
3	3_basic_filters	24756	548	remove_true_cols = FALSE, keep_true_cols = , log_mad_gt = 0.1
4	4_basic_filters	4500	548	remove_true_cols = RPLS LOC ORF SNOR RRNA RIBO MITO, keep_true_cols = CODING, log_mad_gt = 0.1
5	5_distance_filter	4500	546	zero_d_lt = 0.1, plane_d_lt =
6	6_distance_filter	4493	546	zero_d_lt = 0.2, plane_d_lt =
7	7_distance_filter	4487	546	zero_d_lt = 0.2, plane_d_lt =
8	8_distance_filter	4478	546	zero_d_lt = , plane_d_lt = 0.35
9	9_distance_filter	4478	541	zero_d_lt = , plane_d_lt = 0.06
10	10_distance_filter	4478	535	zero_d_lt = , plane_d_lt = 0.045
11	11_distance_filter	4458	535	zero_d_lt = , plane_d_lt = 0.25
12	12_distance_filter	4423	535	zero_d_lt = , plane_d_lt = 0.2
13	13_distance_filter	4326	535	zero_d_lt = , plane_d_lt = 0.15
